# A Receptor Like Cytoplasmic Kinase evolved in *Aeschynomene* legumes to mediate Nod-independent rhizobial symbiosis

**DOI:** 10.1101/2024.07.10.602847

**Authors:** Natasha Horta Araújo, David Landry, Johan Quilbé, Marjorie Pervent, Nico Nouwen, Christophe Klopp, Julie Cullimore, Djamel Gully, Laurent Brottier, Carole Pichereaux, Martin Racoupeau, Maëlle Rios, Frédéric Gressent, Clémence Chaintreuil, Clare Gough, Eric Giraud, Benoit Lefebvre, Jean-François Arrighi

## Abstract

Many plants interact symbiotically with arbuscular mycorrhizal (AM) fungi to enhance inorganic phosphorus uptake, and legumes also develop a nodule symbiosis with rhizobia for nitrogen acquisition. Establishment and functioning of both symbioses rely on a common plant signaling pathway activated by structurally related Myc- and Nod-factors. Recently, a SPARK Receptor-like-Kinase (RLK)/Receptor-like Cytoplasmic Kinase (RLCK) complex was shown to be essential for AM in both monocot and dicot plants. Here, we show that in *Aeschynomene* legumes the RLCK component of this receptor complex has evolved following a gene duplication event and mediates a unique nodule symbiosis that is independent of rhizobial Nod factors. In *Aeschynomene evenia*, *AeRLCK2* is crucial for nodule initiation but not for AM. Additionally, AeRLCK2 physically interacts with and is phosphorylated by the Cysteine-rich RLK, AeCRK, also required for nodulation. This work reveals a novel evolutionary origin of this Nod-independent symbiosis from AM.
