## Supplementary Data for "A Receptor Like Cytoplasmic Kinase evolved in *Aeschynomene* legumes to mediate Nod-independent rhizobial symbiosis"

### Sheet: Supplementary Data 1
	Supplementary Data 1. Annotation resources for plant genomes used in this study.
	Group	Species name	Genome version	RLCK genes	Genome Source
	non-legumes	Arabidopsis thaliana	v7	-	TAIR
		Oryza sativa	v7	Os04g56360 (OsRLCK171)	Rice Genome Annotation
		Prunus persica	v2	prupe.1G068800	Phytozome
	Caesalpinoideae legumes	Chamaecrista fasciculata	v1	Chafa1000S13389	GIGADB DATASETS
		Mimosa pudica	v1	Mimpu109S05362	GIGADB DATASETS
	Papilionoideae legumes	Aeschynomene evenia	v1	Ae01g26600 (AeRLCK1, AeRLCK2)	AeschynomeneBase
		Arachis hypogaea	v2	arahy.8HXU4G, arahy.HJ0ARX, arahy.MKUM1Y	Legume Information System
		Arachis duranensis	v1	Aradu.CHL1Y, Aradu.UR751	Legume Information System
		Arachis ipaiensis	v1	Araip.I6EYC, Araip.L2JGI	Legume Information System
		Cicer arietanum	v1	Ca_03198, Ca_20635	Legume Information System
		Cajanus cajan	v1	C.cajan_44473	Legume Information System
		Glycine max	v2	Glyma.09G062500, Glyma.15G16900, Glyma.17G055900	Legume Information System
		Lupinus albus	v1	-	White Lupin Genome
		Lupinus angustifolius	v1	-	Legume Information System
		Lotus japonicus	v3	Lj4g3v2140260 (AMK8), Lj6g3v1270820 (AMK28)	Legume Information System
		Medicago truncatula	v5	MtrunA17_Chr2g0299041, MtrunA17_Chr4g0071371	MtrunA17r5.0-ANR
		Phaseolus vulgaris	v1	Phvul.003G137700, Phvul.009G233300	Legume Information System
		Vigna angularis	v1	Vang09g06880, Vang11g13150	Legume Information System
		Vigna radiata	v6	Vradi05g02500, Vradi07g22830	Legume Information System
		Vigna ungulata	v1	Vigun03g390800, Vigun09g032500	Legume Information System
	AeschynomeneBase: https://aeschynomenebase.fr/
	GIGADB DATASETS: http://gigadb.org/
	Legume Information System: https://www.legumeinfo.org/
	MtrunA17r5.0-ANR: https://medicago.toulouse.inra.fr/MtrunA17r5.0-ANR/
	Phytozome: https://phytozome-next.jgi.doe.gov/
	White Lupin Genome: https://www.whitelupin.fr/

### Sheet: Supplementary Data 2
	Supplementary Data 2. Annotation resources for Aeschynomene species used in this study.
	Species name	Accession	GenBank accession		Sequence type	RLCK genes
			ITS	matK
	A. afraspera	LSTM1	FM242584	KT821176	RNAseq	A.afraspera_RLCK_O
	A. americana	LSTM281	FM242590	MF281585	PCR	A.americana_RLCK_O
	A. ciliata	IRRI 013078	FM242624	MF281598	RNAseq, PCR	A.ciliata_RLCK1, A.ciliata_RLCK2
	A. deamii	LSTM24	KC540625	MF281594	RNAseq, PCR	A.deamii_RLCK1, A.deamii_RLCK2
	A. denticulata	IRRI0 13003	FM242626	MF281599	RNAseq, PCR	A.denticulata_RLCK1, A.denticulata_RLCK2
	A. evenia spp. evenia	CIAT22838	KC163299	KT821190	RNAseq	A.evenia_RLCK1, A.evenia_RLCK2
	A. evenia ssp. serrulata	IRFL6945	KC163288	MF281601	RNAseq, PCR	A.serrulata_RLCK1, A.serrulata_RLCK2
	A. filosa	CIAT22466	KC540623	MF281596	RNAseq, PCR	A.filosa-RLCK1, A.filosa-RLCK2
	A. fluminensis	LSTM17	FM242598	MF281588	PCR	A.fluminensis_RLCK_O
	A. montevidensis	LSTM131	KC540621	MF281590	PCR	A.montevidensis_RLCK_0
	A. patula	CPI 052332	MF281636	MF281592	PCR	A.patula_RLCK_O
	A. rudis	Matt Lavin #82	FM242631	MF281606	RNAseq, PCR	A.rudis_RLCK1, A.rudis_RLCK2
	A. scabra	LSTM26	FM242604	MF281607	RNAseq	A.scabra_RLCK1, A.scabra_RLCK2
	A. selloi	CPI104040	KC899207	MF281610	RNAseq, PCR	A.selloi_RLCK1, A.selloi_RLCK2
	A. sensitiva	LSTM28	FM242607	MF281609	RNAseq, PCR	Asensitiva_RLCK1, Asensitiva_RLCK2
	A. sp 328	CIAT8499	MG257911	MH325203	RNAseq, PCR	A.sp328_RLCK1, A.sp328_RLCK2
	A. tambacoundensis	LSTM60	FM242634	MF281597	RNAseq, PCR	A.tambacoundensis_RLCK1, A.tambacoundensis_RLCK2
	S. semperflorens	CIAT9844	MF281643	MF281614	PCR	S.semperflorens_RLCK_O

### Sheet: Supplementary Data 3
	Supplementary Data 3. Sequence data for Aeschynomene spp.
	Platform	Sample	Purpose	Source	NCBI ID	Reference		BioSample	BioProject
	NovaSeq	A. afraspera LSTM1 (nodulation)	RNAseq	Short Read Archive	SUB 14339109	This study		SAMN40614916	PRJNA1091855
	HiSeq	A. ciliata IRRI013078 (nodulation)	RNAseq	Short Read Archive	SRP150570	Quilbé et al., 2021		SAMN09064342	PRJNA459484
	HiSeq	A. deamii LSTM24 (nodulation)	RNAseq	Short Read Archive	SRP150570	Quilbé et al., 2021		SAMN09064343	PRJNA459484
	HiSeq	A. denticulata IRRI013003 (nodulation)	RNAseq	Short Read Archive	SRP150570	Quilbé et al., 2021		SAMN09064344	PRJNA459484
	HiSeq	A. evenia ssp. evenia CIAT22838 (nodulation)	RNAseq	Short Read Archive	SRS1352449	Chaintreuil et al., 2016		SAMN04437758	PRJNA309660
	NovaSeq	A. evenia ssp. evenia CIAT22838 (mycorrhization)	RNAseq	Short Read Archive	SRR25033714	This study		SAMN41726001 to SAMN41726006	PRJNA987967
	HiSeq	A. evenia. ssp. serrulata IRFL6945 (nodulation)	RNAseq	Short Read Archive	SRS2404202	Gully et al., 2018		SAMN07427877	PRJNA396532
	HiSeq	A. filosa CIAT22466 (nodulation)	RNAseq	Short Read Archive	SRP150570	Quilbé et al., 2021		SAMN09064345	PRJNA459484
	HiSeq	A. rudis Matt Lavin #82 (nodulation)	RNAseq	Short Read Archive	SRP150570	Quilbé et al., 2021		SAMN09064346	PRJNA459484
	HiSeq	A. scabra LSTM26 (nodulation)	RNAseq	Short Read Archive	SRP150570	Quilbé et al., 2021		SAMN09064347	PRJNA459484
	HiSeq	A. selloi CPI104040 (nodulation)	RNAseq	Short Read Archive	SRP150570	Quilbé et al., 2021		SAMN09064348	PRJNA459484
	HiSeq	A. sensitiva LSTM28 (nodulation)	RNAseq	Short Read Archive	SRP150570	Quilbé et al., 2021		SAMN09064349	PRJNA459484
	HiSeq	A. sp (328) CIAT8499 (nodulation)	RNAseq	Short Read Archive	SRP150570	Quilbé et al., 2021		SAMN09064350	PRJNA459484
	HiSeq	A. tambacoundensis LSTM60 (nodulation)	RNAseq	Short Read Archive	SRP150570	Quilbé et al., 2021		SAMN09064351	PRJNA459484
	HiSeq	Nodulation mutants	Mapping by Sequencing	Short Read Archive	PRJNA590847	Quilbé et al., 2021		SAMN13341580 to SAMN13341601	PRJNA590847
	NovaSeq	Nodulation mutants	Mapping by Sequencing	Short Read Archive	SRR14453931	This study		SAMN19030153	PRJNA727694
